# A Network-Based Approach for Prioritizing Candidate Genes in Alzheimer’s Disease

**DOI:** 10.64898/2026.03.10.710766

**Authors:** Nakshatra Malhotra, Sibendu Samanta, Anuj Deshpande

## Abstract

Alzheimer’s disease (AD) is a multifactorial neurodegenerative disorder characterized by coordinated dysregulation of multiple genes, requiring system-level approaches to elucidate underlying molecular mechanisms. While existing computational studies largely focus on differential expression analysis or machine–learning–based feature selection, they often overlook inter-gene relationships and network topology, limiting biological interpretability. In this study, we present a network-based framework for prioritizing candidate genes in Alzheimer’s disease by integrating gene co-expression network analysis with multiple centrality measures. Transcriptomic data comprising approximately 39,000 genes across 324 Alzheimer’s and control samples were preprocessed using log-transformation, variance filtering and Z-score normalization, followed by LASSO-based feature selection to retain phenotype-associated genes. A weighted gene co-expression network was constructed using Pearson correlation to capture coordinated transcriptional activity. Network topology was analyzed using degree, betweenness and eigenvector centrality to identify genes that are highly connected, act as information brokers or occupy influential positions within the network. A consensus ranking was derived by merging these centrality measures, enabling robust prioritization of candidate genes. The results highlight a subset of highly central genes, including several small nucleolar RNAs and regulatory transcripts implicated in RNA processing, synaptic function and neurodegenerative pathways. By jointly leveraging co-expression structure and complementary centrality metrics, the proposed framework provides an interpretable and reproducible strategy for identifying biologically meaningful gene candidates, offering potential utility for biomarker discovery and therapeutic target prioritization in Alzheimer’s disease.
