## Supplemental Table 1 for "A Network-Based Approach for Prioritizing Candidate Genes in Alzheimer’s Disease"

Gene	DegreeCentrality	BetweennessCentrality	EigenvectorCentrality	FinalScore	FinalRank
LOC102724363	1	0.6184440559440559	0.9562928502356527	0.8582456353932363	1
SNHG9	0.9642857142857142	0.5393356643356644	0.8743842138080129	0.7926685308097973	2
SNORD115-45	0.8928571428571428	0.5183566433566433	0.8018401580819537	0.7376846480985799	3
SNORD115-20	0.8392857142857143	0.094842657	0.9737932098663487	0.6359738604982401	4
RPS28	0.8392857142857143	0.26005244755244755	0.7848540838387423	0.6280640818923015	5
H2BC4	0.8035714285714285	0.12106643356643357	0.9563652693645057	0.6270010438341226	6
RASGRF2	0.5892857142857143	1	0.20479629875612046	0.5980273376806117	7
SNORD116-4	0.75	0.13155594405594406	0.8935636653484152	0.5917065364681198	8
SNORD116-9	0.7142857142857142	0.026660839	0.9975277859661102	0.5794914464708879	9
SNORD116-24	0.7142857142857142	0.003933566	1	0.5727397602397603	10
SNORD116-14	0.6964285714285713	0.016608392	0.9991867671535334	0.5707412433968321	11
SNORA63C	0.75	0.08479021	0.8734385355603856	0.5694095817835318	12
SNORD116-23	0.6785714285714286	0	0.9870490905776473	0.5552068397163586	13
SNORD116-21	0.6964285714285713	0.017045454545454548	0.9462692481376554	0.5532477580372271	14
SNORD115-1	0.6607142857142857	0	0.9853129752864235	0.548675754	15
SNORD115-6	0.6607142857142857	0	0.9768002992940611	0.5458381950027823	16
SNORA63D	0.6785714285714286	0	0.9512784680791223	0.5432832988835169	17
SNORD15B	0.6607142857142857	0.000874126	0.9675878780518505	0.5430587632134207	18
SNORA74B	0.6607142857142857	0.01048951	0.9556736549201592	0.5422924837079851	19
SNORD114-1	0.6607142857142857	0.038898601	0.9219291264642229	0.5405140045257033	20
MIR3117	0.6785714285714286	0.028846153846153844	0.9091216116733745	0.538846398	21
MIR374B	0.6607142857142857	0.000437063	0.9244448491108865	0.5285320659207451	22
SNORA7B	0.6428571428571428	0.038024476	0.8987842679860759	0.5265552954558981	23
MIR4787	0.6607142857142857	0.131993007	0.7770866735856186	0.5232646554309704	24
S100A1	0.5892857142857143	0.2215909090909091	0.7344958460215062	0.5151241564660433	25
SNORD115-4	0.6249999999999999	0	0.909891741	0.51163058	26
MIR421	0.6428571428571428	0.039335664335664336	0.8441244341719625	0.5087724137882566	27
H2BC8	0.6249999999999999	0.063374126	0.8281289992245917	0.5055010416995724	28
GPR75	0.6249999999999999	0.5078671328671329	0.35525405163963164	0.4960403948355882	29
MIR4444-1	0.6964285714285713	0.1883741258741259	0.6003727693070994	0.49505848886993215	30
SNORD114-21	0.6071428571428571	0.007867133	0.8559674027355503	0.49032579758184675	31
SNORD10	0.6607142857142857	0.061625874	0.7472092741506842	0.4898498113302813	32
SNORA5C	0.6249999999999999	0.014423076923076922	0.8218632808460749	0.48709545258971715	33
MIR6852	0.5357142857142857	0.8352272727272727	0.075159752	0.4820337702560052	34
NDUFA4L2	0.4464285714285714	0.6682692307692308	0.2969227280645507	0.4705401767541177	35
TRIP10	0.30357142857142855	0.958916084	0.09479038	0.4524259640168846	36
HSPB6	0.4642857142857143	0.2814685314685315	0.6066949310357551	0.45081639226333364	37
AKAP5	0.5714285714285714	0.6031468531468532	0.10376655668447482	0.4261139937532998	38
MIR6516	0.5178571428571428	0.046765734265734264	0.7089789651417815	0.42453394742155287	39
MIR3064	0.4642857142857143	0.7298951048951049	0.027753669	0.4073114959082889	40
MIR4720	0.4464285714285714	0.2701048951048951	0.4600670299460707	0.39220016549317904	41
MIR1279	0.5357142857142857	0.40472027972027974	0.22287137238437077	0.3877686459396454	42
MIR4485	0.4821428571428571	0.052447552	0.6156142902655007	0.3834015666186367	43
SNORD113-3	0.5357142857142857	0.18487762237762237	0.3797448610903474	0.3667789230607518	44
SNORD112	0.4464285714285714	0.005244755	0.6278836721100465	0.359852333	45
SNORD159	0.4464285714285714	0.5891608391608392	0.025986524	0.3538586449014725	46
SNORD114-3	0.4285714285714286	0.043706293706293704	0.5889924817343543	0.3537567346706922	47
B3GALT2	0.5	0.4357517482517482	0.093149649	0.34296713231776327	48
SNORD115-46	0.4821428571428571	0.1472902097902098	0.29432916695532363	0.3079207446294635	49
CYBRD1	0.4285714285714286	0.4659090909090909	0.020733196926441953	0.30507123880232045	50
SNORD141A	0.375	0.40253496503496505	0.13261666813539258	0.30338387772345254	51
SEC1P	0.4464285714285714	0.24125874125874125	0.22151372515544895	0.3030670126142539	52
HLA-H	0.2857142857142857	0.6079545454545455	0.011967312614217912	0.30187871459434973	53
TYROBP	0.3928571428571428	0.4855769230769231	0.020665296	0.29969978728150676	54
SNHG25	0.4285714285714286	0.2298951048951049	0.2296215427251331	0.2960293587305555	55
LRIG1	0.3392857142857143	0.48994755244755245	0.010755319548700291	0.2799961954273223	56
ASPA	0.2857142857142857	0.5480769230769231	0.002093283	0.27862816378434824	57
RFK	0.5178571428571428	0.2089160839160839	0.079824234	0.26886582032705886	58
HSD17B12	0.375	0.395979021	0.030782131	0.267253717	59
SOCS3	0.2857142857142857	0.4991258741258741	0.00342793	0.2627560299845708	60
CD53	0.4821428571428571	0.29414335664335667	0.00507086	0.260452358	61
H4C14	0.30357142857142855	0.083041958	0.38412551141786916	0.2569129660104186	62
MIR761	0.3392857142857143	0.31774475524475526	0.095630165	0.2508868782336477	63
SNORA20	0.3214285714285714	0	0.427962905	0.24979715885276146	64
RPL13AP6	0.4464285714285714	0.10926573426573427	0.1546790535412564	0.23679111974518738	65
CRYM	0.5178571428571428	0.15996503496503497	0.028476203	0.23543279354361082	66
MIR7844	0.30357142857142855	0.3771853146853147	0.023498912003169004	0.23475188508663739	67
MT1JP	0.3571428571428571	0.1625874125874126	0.18352606506144642	0.23441877826390536	68
SEZ6L2	0.4642857142857143	0.21765734265734266	0.014678604486972058	0.2322072204766763	69
GP1BB	0.3392857142857143	0.17832167832167833	0.17395499096950545	0.23052079452563268	70
MIR4687	0.30357142857142855	0.2884615384615385	0.091695761	0.22790957592844466	71
GOLGA8A	0.375	0.20935314685314685	0.091551932	0.22530169307418366	72
CAPS	0.17857142857142855	0.46634615384615385	0.026257716	0.22372509939550686	73
MT1L	0.25	0.3181818181818182	0.090622891	0.21960156958497176	74
FCGR2C	0.5	0.15122377622377622	0.002832754	0.21801884326016616	75
CP	0.3214285714285714	0.3146853146853147	0.003716724	0.2132768700719705	76
SNORD143	0.375	0.17395104895104896	0.078668343	0.20920646398050502	77
LOC105379481	0.3392857142857143	0.14772727272727273	0.13421058690988605	0.20707452464095769	78
QDPR	0.2142857142857143	0.3924825174825175	0.008057827	0.2049420195276649	79
CDKN1C	0.26785714285714285	0.31730769230769235	0.007326053	0.19749696271611084	80
ANXA1	0.2857142857142857	0.284965035	0.001643139	0.19077415334574754	81
HPRT1	0.4821428571428571	0.043269231	0.038299367	0.18790381840247636	82
MIR4647	0.23214285714285715	0.24344405594405594	0.07653826	0.184041724	83
MIR7109	0.30357142857142855	0.05506993	0.1904134695081978	0.18301827604985213	84
MIR4315-2	0.2857142857142857	0.11800699300699301	0.1449569336440327	0.18289273745510382	85
LOC107984338	0.1964285714285714	0.34134615384615385	0.005124458	0.1809663945756214	86
C2orf80	0.5	0.008741259	0.029876062777016082	0.17953910717275826	87
CPLX1	0.3392857142857143	0.18050699300699302	0.008276739	0.17602314879704054	88
CCR1	0.375	0.1437937062937063	0.002172609	0.1736554384206711	89
TYMP	0.26785714285714285	0.24606643356643357	0.001444073	0.17178921663518132	90
MEPE	0.3928571428571428	0.057692308	0.026217026	0.15892215899860504	91
DLX1	0.3928571428571428	0.057255245	0.026106169	0.15873951870846156	92
RPS26P11	0.3214285714285714	0.00743007	0.14566036514932998	0.15817300216932376	93
HOPX	0.3571428571428571	0.092657343	0.011859868412542511	0.1538866894042474	94
NPTXR	0.4285714285714286	0.013111888111888112	0.016824079061841468	0.1528357985817194	95
CARTPT	0.375	0.058129371	0.023213718	0.15211436301107553	96
VIP	0.3392857142857143	0.089160839	0.024977724012221307	0.15114142581959158	97
MIR7-3HG	0.4107142857142857	0.020104895104895108	0.016204619098732984	0.14900793330597126	98
MS4A4A	0.4107142857142857	0.023601398601398604	0.002349097	0.14555492699841802	99
PPIAL4C	0.1964285714285714	0.1840034965034965	0.052052535	0.1441615343784898	100
LYZ	0.3392857142857143	0.079982517	0.003675351	0.1409811943066492	101
C1QB	0.375	0.039772727	0.002349503	0.13904074336583716	102
SLC6A7	0.3928571428571428	0.006118881	0.013828828	0.13760161741997615	103
FRMPD2B	0.375	0	0.025844148186241853	0.1336147160620806	104
RNASE6	0.375	0.018356643356643356	0.002341877	0.13189950662357708	105
HSPB3	0.375	0.000874126	0.014595289348188264	0.13015647174077138	106
DLGAP1-AS4	0.3571428571428571	0.008304196	0.020333850379325846	0.12859363444212624	107
HLA-DRB1	0.3571428571428571	0.021853146853146852	0.002032375	0.12700945964802626	108
FNDC9	0.3571428571428571	0	0.023778379956293696	0.12697374569971692	109
CRIP1	0.14285714285714285	0.17482517482517482	0.060586173	0.12608949690163607	110
TGFBI	0.3214285714285714	0.054632867132867136	0.001588248	0.12588322901132018	111
CPVL	0.3571428571428571	0.006555944	0.001891042	0.12186328104003095	112
GPR62	0.25	0.097027972	0.004190025	0.11707266564424218	113
RNASE2	0.2857142857142857	0.063811189	0.001543729	0.11702306798971579	114
MIR548AR	0.17857142857142855	0.1328671328671329	0.036718447349930794	0.11605233626283074	115
SNORA32	0.2142857142857143	0.11669580419580419	0.016369071	0.1157835299404512	116
SNORD167	0.2142857142857143	0.084353147	0.029886353690377412	0.10950840494307952	117
TREM2	0.3214285714285714	0.004807692	0.002174418	0.10947022733474787	118
VIM	0.26785714285714285	0.058129371	0.002159035	0.10938184961731319	119
NME7	0.2142857142857143	0.10096153846153846	0.012021209845232094	0.10908948753082827	120
LYVE1	0.25	0.072552448	0.002814192	0.10845554638587142	121
HLA-DRB5	0.23214285714285715	0.085664336	0.001516039	0.10644107733940845	122
PYDC2-AS1	0.30357142857142855	0.001748252	0.011845711	0.10572179698862884	123
CFH	0.26785714285714285	0.045454545454545456	0.003561165	0.1056242843134216	124
MIR611	0.23214285714285715	0.003059441	0.065944623	0.10038230692285484	125
TMEM47	0.23214285714285715	0.038898601	0.026076586	0.099039348	126
GPM6A-DT	0.125	0	0.1636355355110547	0.096211845	127
MIR935	0.1607142857142857	0.013548951	0.10758558561884472	0.093949607	128
HHATL	0.14285714285714285	0.10620629370629371	0.031795745	0.093619727	129
NPY	0.23214285714285715	0.038461538461538464	0.006323062	0.092309152	130
MIR7158	0.125	0.099213287	0.051622612	0.091945299	131
TXNIP	0.10714285714285715	0.16564685314685315	0.000797407	0.091195706	132
MIR1181	0.17857142857142855	0.017045454545454548	0.076388639	0.090668507	133
HLA-C	0.26785714285714285	0.001311189	0.001816503	0.090328278	134
TRNW	0.1607142857142857	0.013548951	0.094139067	0.089467435	135
FOLR2	0.25	0.01486014	0.001734709	0.08886495	136
SYCE1	0.23214285714285715	0.01791958	0.005826868	0.085296435	137
DDIT4	0.125	0.11188811188811189	0.013644845935133612	0.083510986	138
JUNB	0.071428571	0.17176573426573427	0.000300172	0.081164826	139
ADGRV1	0.1607142857142857	0.041520979020979024	0.039401044236394886	0.080545436	140
TRND	0.10714285714285715	0.068618881	0.064811904	0.080191214	141
KCNE4	0.1607142857142857	0.069055944	0.00594235	0.07857086	142
TMEM160	0.14285714285714285	0.066433566	0.026032086	0.078440932	143
LOC644936	0.1607142857142857	0.000437063	0.064703901	0.075285083	144
MYRIP	0.17857142857142855	0.034527972	0.00918414	0.074094513	145
MT1A	0.10714285714285715	0.10402097902097902	0.010182756852171062	0.073782198	146
MIR573	0.10714285714285715	0	0.11135866245039934	0.07283384	147
PACRG-AS3	0.10714285714285715	0.10183566433566434	0.000645437	0.069874653	148
LDLRAP1	0.1964285714285714	0.006993007	0.000780113	0.06806723	149
C4B	0.125	0.074300699	0.000128605	0.066476435	150
CAVIN2	0.17857142857142855	0.013986013986013986	0.004214599	0.065590681	151
GJA1	0.1607142857142857	0.030157342657342656	0.005011106	0.065294245	152
ITGAX	0.1607142857142857	0.032342657	0.001197222	0.064751388	153
C11orf96	0.14285714285714285	0.044580419580419584	0.005534313	0.064323959	154
CTXN3	0.1607142857142857	0.006118881	0.023483907536831102	0.063439025	155
SNORD47	0.1607142857142857	0.01791958	0.011481711	0.063371859	156
SNORD45B	0.10714285714285715	0.002185315	0.079959953	0.063096042	157
ADAMTS9	0.1607142857142857	0.024912587412587412	0.000704937	0.062110603430539486	158
SNORD84	0.1607142857142857	0.002185315	0.022774583266647035	0.061891394555415806	159
LINC03013	0.1607142857142857	0.023601398601398604	0.000679525	0.06166507	160
PIRT	0.10714285714285715	0.07736014	6.800017036531335e-05	0.061523666	161
HSPA7	0.071428571	0.1048951048951049	0.00055136	0.058958345	162
HSPA5	0.035714286	0.12980769230769232	0.000125328	0.055215769	163
MYL9	0.053571428571428575	0.10183566433566434	0.009981242	0.055129445	164
RGS14	0.1607142857142857	0	0.003913282	0.054875855761527696	165
SLC2A3	0.053571428571428575	0.10926573426573427	7.483743124895286e-06	0.054281549	166
TYMSOS	0.1607142857142857	0	0.000701511	0.053805265516417955	167
GSTM1	0.035714286	0.10183566433566434	0.017764543211620885	0.051771497753856976	168
MIR3187	0.14285714285714285	0.007867133	0.003662063	0.051462113	169
FOLH1B	0.14285714285714285	0	0.000513	0.047790047564858586	170
AQP1	0.071428571	0.0625	0.000181984	0.044703518	171
ETNPPL	0.125	0.004370629	0.003480082	0.04428357	172
SFRP2	0.071428571	0.057255245	0.000610117	0.043097978	173
TRNN	0.071428571	0.048076923	0.009648751	0.043051415	174
IGFBP5	0.125	0.000437063	0.001779101	0.042405388	175
LINC01736	0.089285714	0.03277972	0.003440895	0.041835443	176
LINC00706	0.125	0	0.000440274	0.041813425	177
SNORD102	0.10714285714285715	0.004370629	0.010920672143001192	0.040811386	178
MT1E	0.071428571	0	0.050443929279423046	0.040624167	179
CLDN10	0.071428571	0.045454545454545456	0.000513849	0.039132322091248097	180
SNORD79	0.10714285714285715	0	0.00956313	0.038901996	181
SNORD26	0.089285714	0.005244755	0.019853819	0.038128096068839844	182
GMPR	0.053571428571428575	0.048076923	0.000742606	0.034130319	183
ABCG2	0.089285714	0	0.003432122	0.030905945416116302	184
GLDN	0.089285714	0	0.000217124	0.029834279542846485	185
SNORD28	0.071428571	0.013548951	0.001988391	0.028988637774345002	186
CXCL14	0.071428571	0	0.001660399	0.024362990040469264	187
RGS2	0.035714286	0.037150349650349655	3.316652055053956e-06	0.024289317338896804	188
DGCR10	0.071428571	0	0.001061668	0.024163413027318614	189
STC1	0.071428571	0	0.000305521	0.023911364	190
APLNR	0.071428571	0	3.228144839646676e-05	0.023820284292322632	191
LINC01338	0.035714286	0.029283216783216784	3.874895000398253e-05	0.02167875	192
RNU7-1	0.053571428571428575	0	0.009253898	0.020941776	193
FOXJ1	0.035714286	0.024912587412587412	0.000778842	0.020468571823933124	194
MIR149	0.035714286	0	0.021703677221614096	0.019139321	195
MIR4724	0.053571428571428575	0	0.003278881	0.018950103298835192	196
MIR3662	0.053571428571428575	0	0.001315892	0.018295773439718183	197
LINC00463	0.053571428571428575	0	0.000421347	0.017997591818709788	198
MIR5196	0.053571428571428575	0	0.000183576	0.017918335	199
WIF1	0.035714286	0.013986013986013986	0.000332701	0.016677667	200
CCL2	0.035714286	0.011800699300699302	9.609800412080354e-05	0.015870361006368607	201
ODF3B	0.035714286	0.006118881	4.7276749175503887e-05	0.013960147860780779	202
MIR378B	0.017857142857142856	0	0.023813374924633073	0.013890173	203
SNORD62B	0.035714286	0	0.004170567	0.013294951	204
MIR6894	0.035714286	0	0.002578736	0.012764340648855213	205
SNORD175	0.035714286	0	0.002496335	0.012736873649246569	206
TRNA	0.035714286	0	0.001972693	0.012562326229929891	207
SNORD80	0.035714286	0	0.001621551	0.012445279024895181	208
MIR10398	0.035714286	0	0.001267055	0.012327113631257061	209
F3	0.035714286	0	0.001160563	0.012291616260469465	210
TUBB4A	0.035714286	0	0.000544237	0.012086174183997406	211
MIR2861	0.035714286	0.000437063	2.0661287192301757e-23	0.01205045	212
HLA-DQB1	0.035714286	0	0.000107545	0.01194061	213
NAPSB	0.035714286	0	9.623322123579865e-05	0.011936839645173837	214
MIR3685	0.017857142857142856	0	0.0054093	0.007755481	215
RNA18SN3	0.017857142857142856	0	0.003560633	0.007139259	216
RRAD	0.017857142857142856	0	0.002321807	0.006726316	217
SNORD76	0.017857142857142856	0	0.002307058	0.0067214	218
MIR570	0.017857142857142856	0	0.00187253	0.006576558	219
MIR7705	0.017857142857142856	0	0.00088002	0.006245721	220
SNORD31	0.017857142857142856	0	0.000697375	0.006184839	221
SNORD54	0.017857142857142856	0	0.000694234	0.006183792	222
SNORD58A	0.017857142857142856	0	0.000684419	0.006180521	223
MIR4292	0.017857142857142856	0	0.000664564	0.006173902	224
HOATZ	0.017857142857142856	0	0.000649163	0.006168768	225
GSTM5	0.017857142857142856	0	0.000441624	0.006099589	226
MIR6755	0.017857142857142856	0	0.000428462	0.006095202	227
CRABP1	0.017857142857142856	0	0.000372764	0.006076636	228
ACTA2	0.017857142857142856	0	0.000299633	0.006052259	229
ACKR1	0.017857142857142856	0	0.000243756	0.006033633	230
TAB2-AS1	0.017857142857142856	0	0.000123758	0.005993634	231
CSF3	0.017857142857142856	0	8.461017288397758e-05	0.005980584	232
LOC100507336	0.017857142857142856	0	5.124261479358572e-05	0.005969462	233
OR7A5	0.017857142857142856	0	1.577179469962364e-05	0.005957638	234
G0S2	0.017857142857142856	0	1.3797260470977488e-05	0.00595698	235
VEGFA	0.017857142857142856	0	1.8753431451241043e-07	0.005952443	236
IGKC	0.017857142857142856	0	9.60756757252071e-25	0.005952381	237
HBD	0.017857142857142856	0	2.082636878899494e-24	0.005952381	237
IGLC2	0.017857142857142856	0	9.60756757252071e-25	0.005952381	237
RNA5-8SN3	0.017857142857142856	0	1.367386230599499e-24	0.005952381	237
SNORD55	0.017857142857142856	0	1.351651816787226e-23	0.005952381	237
MIR762	0.017857142857142856	0	1.562664200050573e-23	0.005952381	237
HBA2	0.017857142857142856	0	2.082636878899494e-24	0.005952381	237
RNVU1-2A	0.017857142857142856	0	1.367386230599499e-24	0.005952381	237
SNORD30	0	0	0	0	238
IGFBP3	0	0	0	0	238
RNY1	0	0	0	0	238
IGKJ1	0	0	0	0	238
HPR	0	0	0	0	238
PAX8-AS1	0	0	0	0	238
MASCRNA	0	0	0	0	238
MIR3671	0	0	0	0	238
CCN2	0	0	0	0	238
IFI6	0	0	0	0	238
P2RX6P	0	0	0	0	238
MIR6758	0	0	0	0	238
LINC03010	0	0	0	0	238
MIR1307	0	0	0	0	238
LOC105379554	0	0	0	0	238
MT1DP	0	0	0	0	238
SNORD63B	0	0	0	0	238
TRBJ2-3	0	0	0	0	238
MIR5581	0	0	0	0	238
EGR1	0	0	0	0	238
TRGJP2	0	0	0	0	238
TMPRSS5	0	0	0	0	238
ADARB2-AS1	0	0	0	0	238
ACY3	0	0	0	0	238
LOC100505874	0	0	0	0	238
MCF2	0	0	0	0	238
MIR126	0	0	0	0	238
MIR4649	0	0	0	0	238
DEFA1B	0	0	0	0	238
LOC284581	0	0	0	0	238
NPTX2	0	0	0	0	238
USP9Y	0	0	0	0	238
GSTT2B	0	0	0	0	238
MT1B	0	0	0	0	238
SLPI	0	0	0	0	238
TTR	0	0	0	0	238
